# Arabidopsis–Swede Midge as an experimentally tractable insect gall model to dissect plant reprogramming

**DOI:** 10.64898/2026.10.11.758373

**Authors:** Zeynep Begüm Şen, Zsuzsanna Mérai, Marina Silvestre Vaňó, Byron Rusnak, Carina Lopez, Paige Guevarra, Liya Zaygerman, Boyd A Mori, Yan Ma

## Abstract

Insect-induced galls are striking examples of host reprogramming, yet their causal mechanisms remain poorly understood because few insect gall systems combine experimental tractability with precise control of insect and host developmental state. To address this gap, we establish *Arabidopsis thaliana* and the gall-inducing Swede Midge (*Contarinia nasturtii*) as an experimental system for insect gall research.

We discovered that the Swede Midge, an invasive pest of Brassica crops, completes its full life cycle on Arabidopsis, and induces characteristic inflorescence galls resembling those on crops.

A larval phenotyping pipeline monitors how many larvae are present and how far they have developed, and a larval droplet assay delivers defined numbers of stage-selected larvae directly to host, fixing the insect input and establishing a precise time zero for the interaction. We found that early-stage, but not late-stage, larvae induce galls.

A phyllotactic dissection and positional annotation workflow enables comparisons of galled and non-galled floral tissues. We found that galling enlarged floral buds, floral primordia and the inflorescence meristem while delaying floral developmental progression, with accompanying changes in cell size, shape and tissue organisation.

These resources combine Arabidopsis genetics with controlled insect manipulation, opening the way to mechanistic dissection of how insects reprogram plant pathways.
