## Supplemental Table S1 for "Arabidopsis–Swede Midge as an experimentally tractable insect gall model to dissect plant reprogramming"

sample_id	ecotype	DPO	gall_status	egg_count	L1_count	L2_count	L3_count	total_larval_count	average_larval_area_um2	summed_larval_area_um2
YM26001_2__B1	Col-0	1	Not galled	0	0	0	0	0		0
YM26001_2__B2	Col-0	1	Not galled	0	0	0	0	0		0
YM26001_2__B3	Col-0	1	Galled	3	0	0	0	0		0
YM26001_2__B4	Col-0	1	Galled	9	0	0	0	0		0
YM26001_2__B5	Col-0	1	Galled	3	0	0	0	0		0
ZM26012_1_M__A3	Col-0	1	Galled	52	0	0	0	0		0
ZM26012_1_M__A5	Col-0	1	Galled	16	0	0	0	0		0
ZM26012_1_M__A7	Col-0	1	Galled	31	0	0	0	0		0
ZM26012_1__A1	Col-0	1	Not galled	0	0	0	0	0		0
ZM26012_1__A2	Col-0	1	Galled	18	0	0	0	0		0
ZM26012_1__A4	Col-0	1	Not galled	0	0	0	0	0		0
ZM26012_1__A6	Col-0	1	Not galled	0	0	0	0	0		0
ZM26012_1__A8	Col-0	1	Galled	2	0	0	0	0		0
ZM26012_1__B1	Col-0	1	Galled	1	0	0	0	0		0
ZM26012_1__B2	Col-0	1	Not galled	0	0	0	0	0		0
ZM26012_1__B3	Col-0	1	Not galled	0	0	0	0	0		0
ZM26014_1__A1	Col-0	1	Galled	6	0	0	0	0		0
ZM26014_1__A2	Col-0	1	Galled	1	0	0	0	0		0
ZM26014_1__A3	Col-0	1	Galled	5	0	0	0	0		0
YM26001_2__A1	Col-0	2	Not galled	0	0	0	0	0		0
YM26001_2__A2	Col-0	2	Not galled	0	0	0	0	0		0
YM26001_2__A3	Col-0	2	Not galled	0	0	0	0	0		0
YM26001_2__A4	Col-0	2	Galled	11	0	0	0	0		0
YM26001_2__A5	Col-0	2	Not galled	0	0	0	0	0		0
ZM26012_1__B4	Col-0	2	Not galled	0	0	0	0	0		0
ZM26012_1__B5	Col-0	2	Not galled	0	0	0	0	0		0
ZM26012_1__B6	Col-0	2	Not galled	0	0	0	0	0		0
ZM26012_1__B7	Col-0	2	Not galled	0	0	0	0	0		0
ZM26012_1__B8	Col-0	2	Not galled	0	0	0	0	0		0
ZM26014_1__A4	Col-0	2	Not galled	0	0	0	0	0		0
ZM26014_1__A5	Col-0	2	Galled	27	0	0	0	0		0
ZM26014_1__A6	Col-0	2	Not galled	0	0	0	0	0		0
ZM26014_1__A7	Col-0	2	Galled	107	0	0	0	0		0
ZM26014_1__A8	Col-0	2	Not galled	0	0	0	0	0		0
ZM26014_1__B1	Col-0	2	Galled	90	0	0	0	0		0
ZM26014_1__B2	Col-0	2	Not galled	0	0	0	0	0		0
ZM26014_1__B3	Col-0	2	Galled	45	0	0	0	0		0
ZM26014_1__B4	Col-0	2	Galled	51	0	0	0	0		0
ZM26014_1__B5	Col-0	2	Galled	19	0	0	0	0		0
ZM26014_1__B6	Col-0	2	Galled	12	0	0	0	0		0
ZM26014_1__B7	Col-0	2	Not galled	0	0	0	0	0		0
ZM26014_1__B8	Col-0	2	Galled	13	0	0	0	0		0
ZM26014_1__C1	Col-0	2	Galled	10	0	0	0	0		0
YM26001_1__F1	Col-0	3	Galled	6	32	0	0	32	19628.6	628113.8
YM26001_1__F2	Col-0	3	Not galled	0	0	0	0	0		0
YM26001_1__F3	Col-0	3	Not galled	0	0	0	0	0		0
YM26001_1__F4	Col-0	3	Not galled	0	0	0	0	0		0
YM26001_1__F5	Col-0	3	Not galled	0	0	0	0	0		0
ZM26012_1__C1	Col-0	3	Not galled	0	0	0	0	0		0
ZM26012_1__C2	Col-0	3	Not galled	0	0	0	0	0		0
ZM26012_1__C3	Col-0	3	Not galled	0	0	0	0	0		0
ZM26012_1__C4	Col-0	3	Galled	1	0	0	0	0		0
ZM26012_1__C5	Col-0	3	Not galled	0	0	0	0	0		0
ZM26012_1__C6	Col-0	3	Galled	2	2	0	0	2	25955.1	51910.2
ZM26012_1__C7	Col-0	3	Galled	6	0	0	0	0		0
ZM26012_1__C8	Col-0	3	Not galled	0	0	0	0	0		0
ZM26012_1__D1	Col-0	3	Galled	0	3	1	0	4	30147.8	120591.4
ZM26012_1__D2	Col-0	3	Not galled	0	0	0	0	0		0
ZM26016_1__A4	Col-0	3	Not galled	0	0	0	0	0		0
ZM26016_1__A5	Col-0	3	Galled	0	2	0	0	2	20381.4	40762.8
ZM26016_1__A6	Col-0	3	Not galled	0	0	0	0	0		0
ZM26016_1__A7	Col-0	3	Not galled	0	0	0	0	0		0
ZM26016_1__A8	Col-0	3	Not galled	0	0	0	0	0		0
ZM26016_1__B1	Col-0	3	Not galled	0	0	0	0	0		0
ZM26016_1__B2	Col-0	3	Not galled	0	0	0	0	0		0
ZM26016_1__B3	Col-0	3	Not galled	0	0	0	0	0		0
ZM26017__A1	Col-0	3	Not galled	0	0	0	0	0		0
ZM26017__A2	Col-0	3	Not galled	0	0	0	0	0		0
ZM26017__A3	Col-0	3	Not galled	0	0	0	0	0		0
ZM26017__A4	Col-0	3	Not galled	0	0	0	0	0		0
ZM26017__A5	Col-0	3	Galled	1	0	0	0	0		0
ZM26017__A6	Col-0	3	Galled	1	0	0	0	0		0
ZM26017__A7	Col-0	3	Not galled	0	0	0	0	0		0
ZM26017__A8	Col-0	3	Galled	40	27	2	0	29	27309.7	791980.2
ZM26017__B1	Col-0	3	Not galled	0	0	0	0	0		0
ZM26017__B2	Col-0	3	Galled	1	0	0	0	0		0
ZM26017__B3	Col-0	3	Galled	0	5	0	0	5	22437.8	112189.1
ZM26017__B4	Col-0	3	Galled	1	1	2	0	3	34301.4	102904.3
ZM26017__B5	Col-0	3	Not galled	0	0	0	0	0		0
ZM26017__B6	Col-0	3	Not galled	0	0	0	0	0		0
ZM26017__B7	Col-0	3	Not galled	0	0	0	0	0		0
ZM26017__B8	Col-0	3	Galled	0	4	0	0	4	25577.4	102309.4
ZM26017__C1	Col-0	3	Not galled	0	0	0	0	0		0
ZM26017__C2	Col-0	3	Not galled	0	0	0	0	0		0
ZM26017__C3	Col-0	3	Not galled	0	0	0	0	0		0
ZM26017__C4	Col-0	3	Not galled	0	0	0	0	0		0
YM26001_1__E1	Col-0	4	Not galled	0	0	0	0	0		0
YM26001_1__E2	Col-0	4	Galled	0	1	2	0	3	33819.7	101459.2
YM26001_1__E3	Col-0	4	Galled	0	0	3	0	3	38861.4	116584.3
YM26001_1__E4	Col-0	4	Galled	0	3	4	0	7	32774	229418.3
YM26001_1__E5	Col-0	4	Not galled	0	0	0	0	0		0
ZM26012_1__D3	Col-0	4	Galled	1	0	15	0	15	40644.9	609673.2
ZM26012_1__D4	Col-0	4	Galled	0	0	17	0	17	40120.5	682049.1
ZM26012_1__D5	Col-0	4	Not galled	0	0	0	0	0		0
ZM26012_1__D6	Col-0	4	Not galled	0	0	0	0	0		0
ZM26012_1__D7	Col-0	4	Not galled	0	0	0	0	0		0
ZM26012_1__D8	Col-0	4	Galled	0	2	33	0	35	39137.4	1369809.2
ZM26012_1__E1	Col-0	4	Galled	0	5	0	0	5	24122.5	120612.3
ZM26012_1__E2	Col-0	4	Not galled	0	0	0	0	0		0
ZM26012_1__E3	Col-0	4	Not galled	0	0	0	0	0		0
ZM26012_1__E4	Col-0	4	Not galled	0	0	0	0	0		0
ZM26012_1__E5	Col-0	4	Not galled	0	0	0	0	0		0
ZM26016_1__B4	Col-0	4	Galled	0	1	45	0	46	48979.7	2253065.3
ZM26016_1__B5	Col-0	4	Galled	0	0	7	0	7	50606.2	354243.6
ZM26016_1__B6	Col-0	4	Not galled	0	0	0	0	0		0
ZM26016_1__B7	Col-0	4	Galled	0	0	14	0	14	52625	736750.1
YM26001_1__D1	Col-0	5	Not galled	0	0	0	0	0		0
YM26001_1__D2	Col-0	5	Not galled	0	0	0	0	0		0
YM26001_1__D3	Col-0	5	Not galled	0	0	0	0	0		0
YM26001_1__D4	Col-0	5	Galled	0	2	0	0	2	24823.2	49646.5
YM26001_1__D5	Col-0	5	Galled	0	0	8	0	8	48592.6	388740.5
ZM26012_2__A1	Col-0	5	Galled	0	1	8	0	9	53330.5	479974.7
ZM26012_2__A2	Col-0	5	Galled	0	0	7	0	7	54379.8	380658.7
ZM26012_2__A3	Col-0	5	Galled	0	0	18	0	18	69825.7	1256862
ZM26012_2__A4	Col-0	5	Galled	0	1	17	0	18	57637.7	1037478.2
ZM26012_2__A5	Col-0	5	Galled	0	0	40	0	40	61702.9	2468114.4
ZM26012_2__A6	Col-0	5	Galled	0	0	1	0	1	56252.7	56252.7
ZM26012_2__A7	Col-0	5	Not galled	0	0	0	0	0		0
ZM26012_2__A8	Col-0	5	Not galled	0	0	0	0	0		0
ZM26012_2__B1	Col-0	5	Galled	0	0	1	0	1	65826.9	65826.9
ZM26014_2__A1	Col-0	5	Galled	0	0	13	1	14	71670.4	1003384.9
ZM26014_2__A2	Col-0	5	Galled	0	1	17	1	19	69217.4	1315130.2
ZM26014_2__A3	Col-0	5	Galled	0	2	41	0	43	54768.4	2355041.9
ZM26014_2__A4	Col-0	5	Galled	2	4	16	0	20	45487.3	909745.3
ZM26014_2__A5	Col-0	5	Not galled	0	0	0	0	0		0
YM26001_1__C1	Col-0	6	Galled	0	0	1	6	7	120889.8	846228.6
YM26001_1__C2	Col-0	6	Galled	2	1	12	3	16	78378.3	1254053.5
YM26001_1__C3	Col-0	6	Galled	0	1	15	0	16	55995.9	895935.1
YM26001_1__C4	Col-0	6	Not galled	0	0	0	0	0		0
YM26001_1__C5	Col-0	6	Galled	0	5	8	1	14	55687.8	779629
ZM26014_2__A6	Col-0	6	Galled	2	0	9	16	25	117298.4	2932461.1
ZM26014_2__A7	Col-0	6	Not galled	0	0	0	0	0		0
ZM26014_2__A8	Col-0	6	Galled	7	3	1	10	14	133681.3	1871538.3
ZM26014_2__B1	Col-0	6	Not galled	0	0	0	0	0		0
ZM26014_2__B2	Col-0	6	Galled	0	0	0	5	5	133274.8	666374
ZM26014_2__B3	Col-0	6	Not galled	0	0	0	0	0		0
ZM26014_2__B4	Col-0	6	Galled	0	2	15	8	25	97446.9	2436171.9
ZM26014_2__B5	Col-0	6	Galled	0	0	18	3	21	91478.8	1921053.8
ZM26014_2__B6	Col-0	6	Galled	0	0	25	38	63	121799.5	7673365.9
ZM26014_2__B7	Col-0	6	Galled	0	0	0	2	2	154448.1	308896.2
ZM26012_2__B2	Col-0	7	Galled	0	0	0	27	27	251549.6	6791839.6
ZM26012_2__B3	Col-0	7	Galled	0	0	59	18	77	115665	8906203
ZM26012_2__B4	Col-0	7	Galled	0	0	55	30	85	130198.1	11066838.5
ZM26012_2__B5	Col-0	7	Galled	0	1	3	86	90	213688.6	19231971.3
ZM26012_2__B6	Col-0	7	Galled	0	0	0	35	35	265311.1	9285889.2
ZM26012_2__B7	Col-0	7	Galled	0	0	0	3	3	278002.4	834007.3
ZM26012_2__B8	Col-0	7	Galled	0	0	0	66	66	195347	12892904.1
ZM26012_2__C1	Col-0	7	Galled	0	0	1	40	41	233479.4	9572655.9
ZM26012_2__C2	Col-0	7	Galled	0	1	3	26	30	166966.8	5009004.6
ZM26012_2__C3	Col-0	7	Galled	0	7	39	0	46	49964.8	2298379.2
YM26001_1__B1	Col-0	8	Not galled	0	0	0	0	0		0
YM26001_1__B2	Col-0	8	Galled	0	1	3	33	37	217504.5	8047667.5
YM26001_1__B3	Col-0	8	Galled	0	0	0	12	12	168807.1	2025685.4
YM26001_1__B4	Col-0	8	Galled	0	1	15	65	81	235819.1	19101344.7
YM26001_1__B5	Col-0	8	Galled	0	0	0	30	30	250097.4	7502922.2
ZM26012_2__C4	Col-0	8	Not galled	0	0	0	0	0		0
ZM26012_2__C5	Col-0	8	Galled	0	0	0	28	28	573405	16055339.7
ZM26012_2__C6	Col-0	8	Galled	0	0	0	8	8	317693.2	2541545.4
ZM26012_2__C7	Col-0	8	Galled	0	0	0	1	1	376282.6	376282.6
ZM26012_2__C8	Col-0	8	Galled	0	0	0	43	43	462751.2	19898302.6
ZM26012_2__D1	Col-0	8	Galled	0	0	0	39	39	416400.5	16239619.3
ZM26012_2__D2	Col-0	8	Galled	0	0	0	45	45	503566	22660470.8
ZM26012_2__D3	Col-0	8	Galled	0	0	0	8	8	341737.7	2733901.5
ZM26012_2__D4	Col-0	8	Galled	0	0	2	38	40	466033.3	18641332.1
ZM26012_2__D5	Col-0	8	Galled	0	0	0	8	8	619851.4	4958811.2
ZM26012_2__D6	Col-0	8	Galled	0	0	0	46	46	372976.9	17156938
ZM26012_2__D7	Col-0	8	Galled	0	0	0	4	4	382810.7	1531242.9
ZM26012_1_M__E6	Ler-0	1	Galled	3	0	0	0	0		0
ZM26012_1_M__E8	Ler-0	1	Galled	6	0	0	0	0		0
ZM26012_1_M__F2	Ler-0	1	Galled	10	0	0	0	0		0
ZM26012_1_M__F3	Ler-0	1	Galled	20	0	0	0	0		0
ZM26012_1_M__F4	Ler-0	1	Galled	8	0	0	0	0		0
ZM26012_1_M__F5	Ler-0	1	Galled	12	0	0	0	0		0
ZM26012_1_M__F6	Ler-0	1	Galled	5	0	0	0	0		0
ZM26012_1_M__F7	Ler-0	1	Galled	9	0	0	0	0		0
ZM26012_1__E7	Ler-0	1	Galled	7	0	0	0	0		0
ZM26012_1__F1	Ler-0	1	Not galled	0	0	0	0	0		0
ZM26014_1__C2	Ler-0	1	Galled	1	0	0	0	0		0
ZM26016_1__A1	Ler-0	1	Galled	2	0	0	0	0		0
ZM26016_1__A2	Ler-0	1	Galled	25	0	0	0	0		0
ZM26016_1__A3	Ler-0	1	Not galled	0	0	0	0	0		0
ZM26014_1__C3	Ler-0	2	Galled	7	0	0	0	0		0
ZM26014_1__C4	Ler-0	2	Galled	13	0	0	0	0		0
ZM26014_1__C5	Ler-0	2	Galled	6	0	0	0	0		0
ZM26014_1__C6	Ler-0	2	Galled	30	0	0	0	0		0
ZM26014_1__C7	Ler-0	2	Galled	1	0	0	0	0		0
ZM26014_1__C8	Ler-0	2	Galled	14	0	0	0	0		0
ZM26014_1__D1	Ler-0	2	Not galled	0	0	0	0	0		0
ZM26014_1__D2	Ler-0	2	Galled	13	0	0	0	0		0
ZM26014_1__D3	Ler-0	2	Galled	6	0	0	0	0		0
ZM26014_1__D4	Ler-0	2	Galled	6	0	0	0	0		0
ZM26014_1__D5	Ler-0	2	Galled	10	0	0	0	0		0
ZM26014_1__D6	Ler-0	2	Galled	10	0	0	0	0		0
ZM26014_1__D7	Ler-0	2	Galled	3	0	0	0	0		0
ZM26014_1__D8	Ler-0	2	Galled	20	0	0	0	0		0
ZM26014_1__E1	Ler-0	3	Galled	15	0	0	0	0		0
ZM26014_1__E2	Ler-0	3	Galled	10	18	2	0	20	25939	518780.6
ZM26014_1__E3	Ler-0	3	Galled	9	16	1	0	17	22076.8	375305.7
ZM26014_1__E4	Ler-0	3	Galled	6	17	0	0	17	18049.6	306842.8
ZM26014_1__E5	Ler-0	3	Galled	1	11	0	0	11	21964.8	241613.1
ZM26014_1__E6	Ler-0	3	Galled	2	16	2	0	18	27229	490121.3
ZM26014_1__E7	Ler-0	3	Galled	8	4	1	0	5	23727	118634.8
ZM26014_1__E8	Ler-0	3	Galled	4	7	1	0	8	27649.7	221197.8
ZM26014_1__F1	Ler-0	3	Galled	7	13	0	0	13	24401.6	317220.6
ZM26014_1__F2	Ler-0	3	Galled	11	19	0	0	19	15871.4	301557.5
ZM26014_1__F3	Ler-0	3	Galled	1	6	2	0	8	30685.4	245483.2
ZM26014_1__F4	Ler-0	3	Galled	1	23	0	0	23	22943.2	527693.5
ZM26014_1__F5	Ler-0	3	Galled	1	3	0	0	3	25674.5	77023.6
ZM26014_1__F6	Ler-0	3	Galled	1	9	1	0	10	24449.3	244492.9
ZM26014_1__F7	Ler-0	3	Galled	14	32	2	0	34	25745.9	875361
ZM26016_1__B8	Ler-0	4	Not galled	0	0	0	0	0		0
ZM26016_1__C1	Ler-0	4	Galled	0	0	3	0	3	44192.5	132577.5
ZM26016_1__C2	Ler-0	4	Galled	0	0	9	0	9	50054.1	450487.3
ZM26016_1__C3	Ler-0	4	Galled	0	0	12	0	12	46856	562271.9
ZM26016_1__C4	Ler-0	4	Galled	1	0	0	0	0		0
ZM26016_1__C5	Ler-0	4	Galled	0	1	19	0	20	46084.7	921694.1
ZM26016_1__C6	Ler-0	4	Galled	0	3	3	0	6	39117.4	234704.2
ZM26016_1__C7	Ler-0	4	Galled	0	1	9	0	10	44877.6	448775.9
ZM26016_1__C8	Ler-0	4	Galled	0	0	6	0	6	38445.3	230671.9
ZM26016_1__D1	Ler-0	4	Galled	0	1	13	0	14	38615.9	540622.1
ZM26016_1__D2	Ler-0	4	Galled	0	1	5	0	6	41152.7	246916.2
ZM26016_1__D3	Ler-0	4	Galled	0	0	11	0	11	49009.2	539101.1
ZM26014_2__B8	Ler-0	5	Galled	1	0	22	0	22	59624.4	1311737.1
ZM26014_2__C1	Ler-0	5	Galled	0	1	7	0	8	59756.4	478051.5
ZM26014_2__C2	Ler-0	5	Galled	0	0	40	1	41	62044.2	2543813.8
ZM26014_2__C3	Ler-0	5	Galled	0	0	21	0	21	61978.2	1301541.2
ZM26014_2__C4	Ler-0	5	Galled	3	0	54	5	59	73557.5	4339891.6
ZM26014_2__C5	Ler-0	5	Galled	0	0	7	0	7	63575.4	445028
ZM26014_2__C6	Ler-0	5	Galled	1	1	55	0	56	53303.3	2984986.6
ZM26014_2__C7	Ler-0	5	Galled	1	5	31	0	36	53666.1	1931980.2
ZM26014_2__C8	Ler-0	5	Galled	5	1	38	0	39	51463.9	2007090.6
ZM26014_2__D1	Ler-0	5	Galled	0	1	10	0	11	67352.3	740875.7
ZM26014_2__D2	Ler-0	5	Galled	0	0	28	1	29	56297	1632614
ZM26014_2__D3	Ler-0	5	Galled	0	0	16	0	16	64826.6	1037225.6
ZM26014_2__D4	Ler-0	6	Galled	0	0	17	0	17	74167.3	1260843.4
ZM26014_2__D5	Ler-0	6	Galled	0	0	22	16	38	101572.8	3859765.2
ZM26014_2__D6	Ler-0	6	Galled	1	1	9	2	12	80347.6	964170.8
ZM26014_2__D7	Ler-0	6	Galled	0	0	12	14	26	103312.4	2686122.7
ZM26014_2__D8	Ler-0	6	Galled	0	0	7	3	10	94817.7	948177.3
ZM26014_2__E1	Ler-0	6	Not galled	0	0	0	0	0		0
ZM26014_2__E2	Ler-0	6	Not galled	0	0	0	0	0		0
ZM26016_2__A1	Ler-0	6	Galled	0	0	0	4	4	164889.2	659556.9
ZM26016_2__A2	Ler-0	6	Galled	0	0	0	13	13	223790.5	2909276.6
ZM26016_2__A3	Ler-0	6	Galled	0	0	0	7	7	174120.6	1218844.2
ZM26016_2__A4	Ler-0	6	Galled	0	0	5	49	54	141674.6	7650428.9
ZM26016_2__A5	Ler-0	6	Galled	0	3	24	4	31	76152.3	2360721.8
ZM26016_2__A6	Ler-0	6	Galled	0	1	4	10	15	105842.4	1587636.6
ZM26016_2__A7	Ler-0	6	Galled	0	0	22	14	36	97846.6	3522477
ZM26014_2__E3	Ler-0	7	Galled	0	0	3	18	21	223455.3	4692561.5
ZM26014_2__E4	Ler-0	7	Galled	0	0	4	35	39	185100.5	7218920.3
ZM26014_2__E5	Ler-0	7	Galled	0	0	0	79	79	253480.2	20024934.3
ZM26014_2__E6	Ler-0	7	Galled	0	0	2	59	61	292901.7	17867003
ZM26014_2__E7	Ler-0	7	Galled	0	4	25	46	75	165693.3	12426994.3
ZM26014_2__E8	Ler-0	7	Galled	0	0	0	4	4	177771.1	711084.4
ZM26014_2__F1	Ler-0	7	Galled	0	0	0	61	61	322781.2	19689654.7
ZM26014_2__F2	Ler-0	7	Galled	0	1	2	47	50	224076.1	11203806.2
ZM26014_2__F3	Ler-0	7	Galled	0	1	25	26	52	191907.3	9979179
ZM26014_2__F4	Ler-0	7	Galled	0	0	0	37	37	291071.8	10769657.9
ZM26012_2__D8	Ler-0	8	Galled	0	0	0	25	25	482650.6	12066265.8
ZM26012_2__E1	Ler-0	8	Galled	0	0	0	24	24	513045.7	12313097.7
ZM26012_2__E2	Ler-0	8	Galled	0	0	0	12	12	625517.8	7506214.2
ZM26012_2__E3	Ler-0	8	Galled	0	2	2	53	57	346599	19756143
ZM26012_2__E4	Ler-0	8	Galled	0	0	0	36	36	675294.9	24310617.6
ZM26012_2__E5	Ler-0	8	Galled	0	0	0	16	16	443789.2	7100626.8
ZM26012_2__E6	Ler-0	8	Galled	0	0	0	67	67	399806.8	26787053.7
ZM26012_2__E7	Ler-0	8	Galled	0	0	0	24	24	551362.8	13232706.1
ZM26012_2__E8	Ler-0	8	Galled	0	0	0	9	9	678867.2	6109804.9
ZM26012_2__F1	Ler-0	8	Galled	0	0	0	22	22	620092.7	13642038.5
ZM26012_2__F2	Ler-0	8	Galled	0	0	1	18	19	383137.8	7279618.5
ZM26012_2__F3	Ler-0	8	Galled	0	1	0	4	5	371034.4	1855171.8
