## Supplemental Table S2 for "Arabidopsis–Swede Midge as an experimentally tractable insect gall model to dissect plant reprogramming"

Species	Days	n_plant_totalinfested	n_plant_egg_positive	Total_eggs	Average_eggs_per_positive_plant	Egg_positive (%)
Col-0	1	19	12	147	12.25	63.2
Col-0	2	24	10	385	38.5	41.7
Col-0	3	43	9	59	6.56	20.9
Col-0	4	20	1	1	1	5
Col-0	5	19	1	2	2	5.3
Col-0	6	15	3	11	3.67	20
Col-0	7	13	0	0		0
Col-0	8	17	0	0		0
Ler-0	1	14	12	108	9	85.7
Ler-0	2	14	13	139	10.69	92.9
Ler-0	3	15	15	91	6.07	100
Ler-0	4	12	1	1	1	8.3
Ler-0	5	12	5	11	2.2	41.7
Ler-0	6	14	1	1	1	7.1
Ler-0	7	10	0	0		0
Ler-0	8	12	0	0		0
